# Phylogenetic and functional compositional shifts associated with selective logging and forest regrowth in tropical rainforests of the Congo Basin

**DOI:** 10.1101/2024.10.31.621313

**Authors:** Jonas Depecker, Justin A. Asimonyio, Yves Hatangi, Olivier Honnay, Steven B. Janssens, Jean-Léon Kambale, Filip Vandelook, Angelino Carta

**Author notes:** Corresponding author: Jonas Depecker.

## Abstract

**Background and aims:** Tropical rainforests constitute a globally important biome severely threatened by anthropogenic activities. Accounting for the phylogenetic and functional dimensions can provide insights into how anthropogenic activities affect tree species community assembly. Here, we aimed to assess the effects of selective logging and forest regrowth on the tree composition in the Yangambi region (Democratic Republic of the Congo), as compared to reference undisturbed old-growth forest by incorporating phylogenetic and functional information.

**Methods:** We measured the phylogenetic and functional alpha-diversity and dissimilarity of undisturbed old-growth, disturbed old-growth, and regrowth rainforests by sampling species abundances and key traits related to usefulness (wood density), vegetative (specific leaf area), and reproductive (fruit type) functions. Then, we evaluated the association between phylogenetic and functional dissimilarity to unravel potential drivers underlying changes in the community composition.

**Key results:** Phylogenetic and functional dissimilarities resulted in a consistent compositional separation of the disturbed old-growth forests and regrowth forests from the undisturbed old-growth forests, with this separation clearly associated with key functional traits.

Compared to undisturbed old-growth forests, disturbed old-growth forests subjected to selective logging did not diverge in terms of both phylogenetic and functional diversity and structure. However, regrowth forests displayed increased levels of phylogenetic diversity and comparable functional diversity as undisturbed old-growth forests.

**Conclusions:** Selective logging and forest regrowth have not led to an overdispersion or clustering of phylogenetic lineages nor functional traits in the tropical rainforests in the Congo Basin, rather, these anthropogenic activities brought an altered phylogenetic and functional community composition which may have serious implications for the stability of these ecosystems.
