## Supplemental Table S1 for "Phylogenetic and functional compositional shifts associated with selective logging and forest regrowth in tropical rainforests of the Congo Basin"

### Sheet: Blad1
SPECIES	WD	SLA	FT	WD ref	SLA ref	FT ref	PT ref
Afrostyrax lepidophyllus	0.722	29.454	Drupe	RMCA (DRYAD, 2021)	0 000005 60437 1	Kattge et al., 2020	NA
Afzelia bipindensis	0.615	10.983	Legume	RMCA (DRYAD, 2021)	BR0000015254221V	Kattge et al., 2020	NA
Aidia micrantha	0.931	11.665	Berry	RMCA (DRYAD, 2021)	BR0000013018009	Kattge et al., 2020	NA
Albizia adianthifolia	0.631	7.682	Legume	RMCA (DRYAD, 2021)	BR0000015842749	Kattge et al., 2020	NA
Albizia ferruginea	0.608	12.563	Legume	RMCA (DRYAD, 2021)	BR0000017659031	Kattge et al., 2020	Janssens et al., 2020
Albizia gummifera	0.612	20.396	Legume	RMCA (DRYAD, 2021)	BR0000016024120	Kattge et al., 2020	NA
Albizia zygia	0.512	11.454	Legume	RMCA (DRYAD, 2021)	BR0000016041707	Kattge et al., 2020	Janssens et al., 2020
Allanblackia floribunda	0.681	11.112	Drupe	Harja et al. (2021)	BR0000016603455	Kattge et al., 2020	NA
Alstonia boonei	0.408	8.206	Follicle	RMCA (DRYAD, 2021)	BR00000147045154	Kattge et al., 2020	NA
Amphimas pterocarpoides	0.851	23.662	Legume	RMCA (DRYAD, 2021)	BR0000016720497	Kattge et al., 2020	NA
Angylocalyx pynaertii	0.67	9.491	Legume	RMCA (DRYAD, 2021)	BR0000016706231	Kattge et al., 2020	Janssens et al., 2020
Anonidium mannii	0.427	14.37	Berry	RMCA (DRYAD, 2021)	BR000001514159	Kattge et al., 2020	NA
Anopyxis klaineana	0.81	6.314	Capsule	RMCA (DRYAD, 2021)	BR0000017685429	Sosef et al., 2024	Janssens et al., 2020
Anthonotha macrophylla	0.59	11.169	Legume	RMCA (DRYAD, 2021)	BR0000016133709	Kattge et al., 2020	NA
Antiaris toxicaria	0.443	6.112	Drupe	RMCA (DRYAD, 2021)	BR0000016843929	Kattge et al., 2020	NA
Aoranthe cladantha	0.765	15.422	Berry	RMCA (DRYAD, 2021)	BR0000019099682	Kattge et al., 2020	NA
Aphanocalyx microphyllus	NA	5.767	Legume	NA	BR0000016129900V	Sosef et al., 2024	NA
Barteria fistulosa	0.673	12.071	Berry	RMCA (DRYAD, 2021)	BR0000017638104	Kattge et al., 2020	Janssens et al., 2020
Blighia unijugata	0.684	13.179	Capsule	RMCA (DRYAD, 2021)	BR0000018152142	Kattge et al., 2020	Janssens et al., 2020
Blighia welwitschii	0.745	9.649	Capsule	RMCA (DRYAD, 2021)	BR0000013258551	Kattge et al., 2020	NA
Bridelia micrantha	NA	12.015	Drupe	NA	BR0000015812896	Orwa et al., 2009	Janssens et al., 2020
Canarium schweinfurthii	0.468	9.304	Drupe	RMCA (DRYAD, 2021)	BR0000014228261	Kattge et al., 2020	NA
Carapa procera	0.721	6.312	Capsule	RMCA (DRYAD, 2021)	BR0000013595647	Kattge et al., 2020	Janssens et al., 2020
Celtis mildbraedii	0.74	8.548	Drupe	RMCA (DRYAD, 2021)	BR0000013285821	Kattge et al., 2020	Janssens et al., 2020
Celtis tessmannii	0.659	9.454	Drupe	RMCA (DRYAD, 2021)	BR0000020351632	Kattge et al., 2020	NA
Chaetocarpus africanus	0.811	11.675	Berry	RMCA (DRYAD, 2021)	BR0000015794390	Kattge et al., 2020	Janssens et al., 2020
Chlamydocola chlamydantba	NA	10.168	Follicle	NA	BR0000018733488	Sosef et al., 2024	National Research Council., 2008
Chrysophyllum africanum	0.61	10.146	Berry	Harja et al. (2021)	BR0000013987022	Kattge et al., 2020	Rymbai et al., 2015
Chrysophyllum lacourtianum	0.7	8.758	Berry	Carsan et al. (2012)	BR0000020188405	Kattge et al., 2020	Swenson et al., 2008
Chrysophyllum pruniforme	0.64	11.308	Berry	Carsan et al. (2012)	BR0000020189204	Kattge et al., 2020	Janssens et al., 2020
Chytranthus carneus	0.717	14.191	Drupe	RMCA (DRYAD, 2021)	BR0000018160604	Sosef et al., 2024	Janssens et al., 2020
Chytranthus macrobotrys	0.691	16.061	Drupe	RMCA (DRYAD, 2021)	BR0000018161908	Kattge et al., 2020	Janssens et al., 2020
Cleistanthus caudatus	0.896	18.741	Capsule	Harja et al. (2021)	BR0000015247087V	Kattge et al., 2020	NA
Coelocaryon botryoides	NA	11.644	Capsule	NA	BR0000013439408	Kattge et al., 2020	Janssens et al., 2020
Coelocaryon preussii	0.468	10.559	Capsule	RMCA (DRYAD, 2021)	BR0000013966669	Kattge et al., 2020	Janssens et al., 2020
Coffea canephora	0.71	15.19	Drupe	RMCA (DRYAD, 2021)	0 000006 430962	Kattge et al., 2020	NA
Cola acuminata	0.64	9.335	Follicle	RMCA (DRYAD, 2021)	BR0000019774275	Sosef et al., 2024	Kenfack et al., 2018
Cola altissima	NA	11.709	Follicle	NA	BR0000019680255	Sosef et al., 2024	NA
Cola bruneelii	NA	17.841	Follicle	NA	BR0000013672645	Sosef et al., 2024	Janssens et al., 2020
Cola gigantea	0.59	6.568	Follicle	RMCA (DRYAD, 2021)	BR0000020100391	Kattge et al., 2020	Kenfack et al., 2018
Cola griseiflora	0.689	13.897	Follicle	RMCA (DRYAD, 2021)	BR0000013631611	Sosef et al., 2024	Janssens et al., 2020
Cola lateritia	0.609	9.627	Follicle	RMCA (DRYAD, 2021)	BR0000019981123	Sosef et al., 2024	Kenfack et al., 2018
Cola marsupium	NA	19.058	Follicle	NA	BR0000020015916	Kattge et al., 2020	NA
Cola urceolata	NA	8.899	Follicle	NA	BR0000019982199	Sosef et al., 2024	Janssens et al., 2020
Combretum lokele	0.717	9.116	Capsule	RMCA (DRYAD, 2021)	BR0000013692183	Sosef et al., 2024	NA
Copaifera mildbraedii	0.709	7.57	Legume	RMCA (DRYAD, 2021)	0 000006 87232	Kattge et al., 2020	Janssens et al., 2020
Cynometra hankei	0.763	20.197	Legume	RMCA (DRYAD, 2021)	BR0000013624869	Sosef et al., 2024	Radosavljevic et al., 2017
Cynometra pedicellata	NA	7.326	Legume	NA	BR0000016551541	Sosef et al., 2024	Janssens et al., 2020
Dacryodes edulis	0.532	15.576	Drupe	RMCA (DRYAD, 2021)	BR0000014203947	Kattge et al., 2020	Janssens et al., 2020
Desplatsia chrysochlamys	0.426	24.475	Nut	RMCA (DRYAD, 2021)	BR0000019963600	Sosef et al., 2024	Janssens et al., 2020
Desplatsia dewevrei	0.395	21.656	Nut	RMCA (DRYAD, 2021)	BR0000020059361	Kattge et al., 2020	Zimmerman et al., 2017
Dialium pachyphyllum	0.923	8.049	Legume	Harja et al.	BR0000013637620	Kattge et al., 2020	NA
Dichostemma glaucescens	0.6	8.404	Capsule	RMCA (DRYAD, 2021)	BR0000016228986	Kattge et al., 2020	NA
Diogoa zenkeri	0.715	7.302	Drupe	RMCA (DRYAD, 2021)	BR0000017035712	Kattge et al., 2020	Janssens et al., 2020
Diospyros crassiflora	0.716	9.854	Berry	RMCA (DRYAD, 2021)	BR0000013251338	Sosef et al., 2024	NA
Diospyros hoyleana	0.717	9.897	Berry	RMCA (DRYAD, 2021)	BR0000015608345	Kattge et al., 2020	NA
Diospyros iturensis	0.785	11.789	Berry	RMCA (DRYAD, 2021)	BR0000013300692	Kattge et al., 2020	Lu 2012
Dracaena arborea	NA	13.189	Berry	NA	BR0000013486368	Kattge et al., 2020	Janssens et al., 2020
Drypetes cinnabarina	0.877	16.98	Drupe	RMCA (DRYAD, 2021)	BR0000015261724	Kattge et al., 2020	Janssens et al., 2020
Drypetes gossweileri	0.744	11.498	Drupe	RMCA (DRYAD, 2021)	BR0000013609733	Kattge et al., 2020	NA
Drypetes ituriensis	NA	12.195	Drupe	NA	BR0000015790019	Kattge et al., 2020	Quintanar et al., 2020
Drypetes morocarpa	NA	12.627	Drupe	NA	0 000006 77124 9	Kattge et al., 2020	NA
Entandrophragma angolense	0.579	7.393	Capsule	RMCA (DRYAD, 2021)	BR0000013596316	Sosef et al., 2024	Janssens et al., 2020
Entandrophragma candollei	0.644	9.885	Capsule	RMCA (DRYAD, 2021)	BR0000013947231	Kattge et al., 2020	NA
Entandrophragma cylindricum	0.647	11.35	Capsule	RMCA (DRYAD)	BR0000013990169	Kattge et al., 2020	NA
Erythrophleum suaveolens	0.876	13.7	Legume	RMCA (DRYAD, 2021)	BR0000013649449	Kattge et al., 2020	NA
Euclinia longiflora	0.724	18.824	Berry	RMCA (DRYAD, 2021)	0 00000875246 8	Mouly et al., 2014	Ngernsaengsaruay et al., 2023
Fernandoa adolfi-friderici	NA	12.744	Capsule	NA	BR0000014165481	Sosef et al., 2024	NA
Funtumia africana	0.489	12.551	Follicle	RMCA (DRYAD, 2021)	BR0000014262906	Kattge et al., 2020	Tropical Plants Database, 2024
Garcinia kola	0.824	12.379	Berry	RMCA (DRYAD, 2021)	BR0000016611474	Kattge et al., 2020	NA
Garcinia ovalifolia	0.825	10.227	Berry	RMCA (DRYAD, 2021)	BR0000015735027	Kattge et al., 2020	NA
Garcinia punctata	0.802	8.371	Berry	Harja et al. (2021)	BR000001362192	Sosef et al., 2024	NA
Garcinia quadrifaria	NA	12.807	Berry	NA	BR0000016607576	Kattge et al., 2020	Janssens et al., 2020
Glyphaea brevis	0.669	14.847	Capsule	RMCA (DRYAD, 2021)	BR0000019969503	Kattge et al., 2020	NA
Greenwayodendron suaveolens	0.77	9.333	Berry	Carsan et al. (2012)	BR000013690793	Kattge et al., 2020	Xu et al., 2021
Grewia oligoneura	0.415	10.785	Drupe	Harja et al. (2021)	0 000006 87786 6	Kattge et al., 2020	NA
Heisteria parvifolia	0.807	17.493	Drupe	RMCA (DRYAD, 2021)	BR0000019331010	Kattge et al., 2020	Janssens et al., 2020
Homalium africanum	0.701	8.96	Capsule	RMCA (DRYAD, 2021)	BR0000015975362	Hyde et al., 2024	NA
Hua gaboni	0.79	16.292	Capsule	RMCA (DRYAD, 2021)	0 000008 71201 1	Sosef et al., 2024	Janssens et al., 2020
Hymenocardia ulmoides	0.777	5.98	Capsule	RMCA (DRYAD, 2021)	BR0000021708930	Kattge et al., 2020	Janssens et al., 2020
Irvingia excelsa	0.76	11.236	Drupe	Harja et al. (2021)	BR0000013824440	Sosef et al., 2024	Janssens et al., 2020
Irvingia grandifolia	0.948	9.962	Drupe	RMCA (DRYAD, 2021)	BR0000013610326	Sosef et al., 2024	NA
Klainedoxa gabonensis	0.946	8.113	Drupe	RMCA (DRYAD, 2021)	BR0000013613280	Kattge et al., 2020	Janssens et al., 2020
Lannea welwitschii	0.478	19.858	Drupe	RMCA (DRYAD, 2021)	BR0000013722050	Kattge et al., 2020	NA
Leplaea cedrata	0.536	10.901	Capsule	Harja et al. (2021)	BR0000019201047	Kattge et al., 2020	Koenen 2011
Leplaea laurentii	0.563	17.389	Capsule	Harja et al. (2021)	BR0000019201788	Kattge et al., 2020	Janssens et al., 2020
Leptonychia tokana	0.591	7.647	Capsule	RMCA (DRYAD, 2021)	BR0000013680022	Sosef et al., 2024	NA
Lovoa trichilioides	0.635	9.452	Capsule	RMCA (DRYAD, 2021)	BR0000019204079	Kattge et al., 2020	NA
Macaranga monandra	0.477	19.802	Capsule	RMCA (DRYAD, 2021)	BR0000016376809	Kattge et al., 2020	Janssens et al., 2020
Macaranga spinosa	0.41	11.62	Capsule	RMCA (DRYAD, 2021)	BR0000020752286	Kattge et al., 2020	NA
Maesopsis eminii	0.48	25.115	Drupe	RMCA (DRYAD, 2021)	BR0000017141697	Kattge et al., 2020	NA
Magnistipula butayei	NA	7.652	Drupe	NA	BR0000013351922	Kattge et al., 2020	NA
Mammea africana	0.765	11.381	Drupe	RMCA (DRYAD, 2021)	BR0000013622770	Sosef et al., 2024	NA
Maranthes glabra	0.856	16.178	Drupe	RMCA (DRYAD, 2021)	BR0000015660831	Kattge et al., 2020	NA
Margaritaria discoidea	0.77	14.049	Capsule	Harja et al. (2021)	BR000001441169	Hyde et al., 2024	NA
Massularia acuminata	0.869	9.394	Berry	RMCA (DRYAD, 2021)	0 00000 9 51205 4	Kattge et al., 2020	Janssens et al., 2020
Microdesmis yafungana	0.659	33.731	Drupe	RMCA (DRYAD, 2021)	BR00000133370008	Sosef et al., 2024	Janssens et al., 2020
Milicia excelsa	0.602	15.118	Drupe	RMCA (DRYAD, 2021)	BR0000018005509	Kattge et al., 2020	NA
Monodora angolensis	NA	36.172	Berry	NA	BR0000014057731	Kattge et al., 2020	NA
Monodora myristica	0.528	5.079	Berry	RMCA (DRYAD, 2021)	BR0000015300850	Kattge et al., 2020	NA
Musanga cecropioides	0.317	11.379	Achene	RMCA (DRYAD, 2021)	BR0000018007480	Sosef et al., 2024	NA
Myrianthus arboreus	0.568	13.236	Achene	RMCA (DRYAD, 2021)	BR0000013477592	Sosef et al., 2024	Janssens et al., 2020
Napoleonaea septentrionalis	NA	12.172	Drupe	NA	BR0000015631510	Sosef et al., 2024	Prance & Jongkind, 2015
Nauclea diderrichii	0.695	9.23	Drupe	RMCA (DRYAD, 2021)	BR0000019765631	Orwa et al., 2009	Janssens et al., 2020
Nesogordonia kabingaensis	0.718	21.018	Capsule	Harja et al. (2021)	BR0000013973933	Sosef et al., 2024	Janssens et al., 2020
Oncoba welwitschii	0.704	9.041	Capsule	RMCA (DRYAD, 2021)	BR000001328297	Kattge et al., 2020	Janssens et al., 2020
Ongokea gore	0.787	12.165	Drupe	RMCA (DRYAD, 2021)	BR0000015994028	Kattge et al., 2020	NA
Pancovia harmsiana	0.802	11.698	Berry	RMCA (DRYAD, 2021)	BR0000013987466	Kattge et al., 2020	Janssens et al., 2020
Pancovia laurentii	0.759	12.433	Berry	RMCA (DRYAD, 2021)	BR0000015247650V	Kattge et al., 2020	Janssens et al., 2020
Panda oleosa	0.607	12.226	Drupe	RMCA (DRYAD, 2021)	BR0000013565367	Kattge et al., 2020	NA
Paramacrolobium coeruleum	0.778	6.243	Legume	RMCA (DRYAD, 2021)	BR0000016627871	Kattge et al., 2020	NA
Parinari excelsa	0.699	12.796	Drupe	RMCA (DRYAD, 2021)	BR00000177367233	Kattge et al., 2020	NA
Paropsia guineensis	0.855	3.539	Capsule	RMCA (DRYAD, 2021)	0 000009 12887 3	Sosef et al., 2024	Janssens et al., 2020
Pentaclethra macrophylla	0.861	21.836	Legume	RMCA (DRYAD, 2021)	BR0000018853162	Kattge et al., 2020	NA
Pericopsis elata	0.753	8.075	Legume	RMCA (DRYAD, 2021)	BR0000013588564	Kattge et al., 2020	NA
Petersianthus macrocarpus	0.681	19.911	Nut	Harja et al. (2021)	BR0000013200152	Kattge et al., 2020	NA
Phyllocosmus africanus	0.782	15.396	Capsule	RMCA (DRYAD, 2021)	BR0000016431492	Sosef et al., 2024	Janssens et al., 2020
Piptadeniastrum africanum	0.725	9.416	Legume	RMCA (DRYAD, 2021)	BR0000018855456	Kattge et al., 2020	NA
Platysepalum chevalieri	0.85	6.102	Legume	Harja et al. (2021)	BR0000018332056	Kattge et al., 2020	Vatanparast et al., 2018
Pleiocarpa pycnantha	0.681	10.593	Berry	RMCA (DRYAD, 2021)	BR0000014550300	Hyde et al., 2024	Janssens et al., 2020
Prioria balsamifera	0.546	10.585	Legume	RMCA (DRYAD, 2021)	BR0000013573249	Bdidjo et al., 2024	NA
Prioria oxyphylla	0.648	8.444	Legume	RMCA (DRYAD, 2021)	BR0000013573812	Bdidjo et al., 2024	NA
Psydrax subcordatus	0.609	7.901	Drupe	RMCA (DRYAD, 2021)	0 00001256721 8	Kattge et al., 2020	Janssens et al., 2020
Pteleopsis hylodendron	0.72	9.669	Achene	RMCA (DRYAD, 2021)	BR000001509065	Sosef et al., 2024	Janssens et al., 2020
Pterocarpus soyauxii	0.663	10.729	Legume	RMCA (DRYAD, 2021)	BR0000013263430	Kattge et al., 2020	Janssens et al., 2020
Pterygota bequaertii	0.56	15.371	Follicle	RMCA (DRYAD, 2021)	BR0000013256852	Kattge et al., 2020	Janssens et al., 2020
Pycnanthus angolensis	0.551	20.316	Capsule	RMCA (DRYAD, 2021)	BR0000024584968	Kattge et al., 2020	NA
Quassia silvestris	NA	12.237	Drupe	NA	BR0000019682662	Kattge et al., 2020	NA
Ricinodendron heudelotii	0.354	15.746	Capsule	RMCA (DRYAD, 2021)	BR0000013987336	Kattge et al., 2020	NA
Rothmannia hispida	0.825	19.179	Drupe	RMCA (DRYAD, 2021)	BR0000021251078	Hyde et al., 2024	NA
Rothmannia macrocarpa	NA	17.387	Drupe	NA	BR0000018694598	Hyde et al., 2024	Kainulainen et al., 2017
Scaphopetalum thonneri	0.68	6.338	Capsule	RMCA (DRYAD, 2021)	BR0000018066937	Sosef et al., 2024	Janssens et al., 2020
Schumanniophyton magnificum	0.57	10.823	Berry	RMCA (DRYAD, 2021)	BR0000013554675	Mouly et al., 2014	NA
Scorodophloeus zenkeri	0.655	6.977	Legume	RMCA (DRYAD, 2021)	0 00006 27433 7	Sosef et al., 2024	NA
Scytopetalum pierreanum	NA	11.307	Drupe	NA	BR0000018120851	Kattge et al., 2020	NA
Staudtia kamerunensis	0.786	7.715	Capsule	Harja et al. (2021)	BR0000013978556	Kattge et al., 2020	Janssens et al., 2020
Streblus usambarensis	NA	19.626	Drupe	NA	BR0000017940542	Hyde et al., 2024	NA
Strombosia grandifolia	0.761	6.876	Drupe	RMCA (DRYAD, 2021)	BR0000013964429	Hyde et al., 2024	NA
Strombosia pustulata	0.767	9.797	Drupe	RMCA (DRYAD, 2021)	BR0000015997296	Hyde et al., 2024	NA
Strombosiopsis tetrandra	0.677	18.816	Drupe	RMCA (DRYAD, 2021)	BR0000015225771V	Kattge et al., 2020	NA
Symphonia globulifera	0.713	9.652	Berry	RMCA (DRYAD, 2021)	BR0000015548511	Sosef et al., 2024	NA
Synsepalum brevipes	1.034	14.39	Berry	RMCA (DRYAD, 2021)	BR0000019415031	Kattge et al., 2020	Janssens et al., 2020
Synsepalum stipulatum	0.741	5.804	Berry	RMCA (DRYAD, 2021)	BR0000019421896	Kattge et al., 2020	NA
Synsepalum subcordatum	0.76	5.616	Berry	RMCA (DRYAD, 2021)	BR0000019411927	Kattge et al., 2020	Janssens et al., 2020
Tabernaemontana crassa	0.585	8.69	Legume	RMCA (DRYAD, 2021)	BR0000014341700	Hyde et al., 2024	NA
Tessmannia africana	0.75	16.142	Legume	RMCA (DRYAD, 2021)	BR0000021547508	Sosef et al., 2024	NA
Tessmannia anomala	0.836	6.733	Legume	RMCA (DRYAD, 2021)	0 000009 88703 9	Sosef et al., 2024	NA
Tetrapleura tetraptera	0.726	9.303	Legume	RMCA (DRYAD, 2021)	BR0000016148314	Kattge et al., 2020	NA
Tetrorchidium didymostemon	0.449	16.785	Capsule	RMCA (DRYAD, 2021)	BR0000016237407	Sosef et al., 2024	Janssens et al., 2020
Treculia africana	0.625	14.329	Achene	RMCA (DRYAD, 2021)	BR0000017940900	Sosef et al., 2024	NA
Tricalysia coriacea	NA	6.968	Drupe	NA	BR0000019622866	Hyde et al., 2024	NA
Trichilia gilletii	0.597	11.732	Capsule	RMCA (DRYAD, 2021)	BR0000019211183	Sosef et al., 2024	Janssens et al., 2020
Trichilia prieureana	0.668	14.489	Capsule	RMCA (DRYAD, 2021)	BR0000013015251	Kattge et al., 2020	Janssens et al., 2020
Trichilia rubescens	0.557	12.468	Capsule	RMCA (DRYAD, 2021)	BR0000019216119	Kattge et al., 2020	NA
Trichilia welwitschii	0.58	15.084	Capsule	RMCA (DRYAD, 2021)	BR0000019218625	Kattge et al., 2020	Janssens et al., 2020
Tridesmostemon omphalocarpoides	0.782	8.247	Berry	RMCA (DRYAD, 2021)	BR000001914676	Kattge et al., 2020	Janssens et al., 2020
Trilepisium madagascariense	0.499	28.334	Drupe	Harja et al. (2021)	BR0000013570606	Kattge et al., 2020	Janssens et al., 2020
Turraeanthus africanus	0.5	13.601	Capsule	Harja et al. (2021)	BR0000013975265	Kattge et al., 2020	NA
Uapaca guineensis	0.712	20.062	Drupe	RMCA (DRYAD, 2021)	BR0000017450331	Kattge et al., 2020	NA
Vangueriella orthacantha	0.727	27.368	Drupe	RMCA (DRYAD, 2021)	0 00000 9 02617 9	Kattge et al., 2020	Janssens et al., 2020
Vernonia conferta	NA	7.239	Achene	NA	BR000001494128	Sosef et al., 2024	POWO, 2024
Vitex ferruginea	NA	8.368	Berry	NA	BR0000018426083	Hyde et al., 2024	Janssens et al., 2020
Voacanga africana	NA	19.003	Follicle	NA	BR0000014680915	Kattge et al., 2020	NA
Xylopia aethiopica	0.646	14.254	Follicle	RMCA (DRYAD, 2021)	BR0000014585104	Kattge et al., 2020	NA
Xylopia phloiodora	NA	11.23	Follicle	NA	BR0000014129766	Kattge et al., 2020	Johnson & Murray, 2018
Xylopia staudtii	0.498	11.882	Follicle	RMCA (DRYAD, 2021)	BR0000014130816	Kattge et al., 2020	NA
Zanthoxylum gilletii	0.646	27.513	Follicle	RMCA (DRYAD, 2021)	BR0000019428314	Kattge et al., 2020	Janssens et al., 2020
